# High-throughput synthesis and specificity characterization of natively paired antibodies using oPool^+^ display

**DOI:** 10.1101/2024.08.30.610421

**Authors:** Wenhao O. Ouyang, Huibin Lv, Wenkan Liu, Ruipeng Lei, Zongjun Mou, Tossapol Pholcharee, Logan Talmage, Meixuan Tong, Yiquan Wang, Katrine E. Dailey, Akshita B. Gopal, Danbi Choi, Madison R. Ardagh, Lucia A. Rodriguez, Xinghong Dai, Nicholas C. Wu

**Author notes:** To whom correspondence should be addressed. (N.C.W.).

## Abstract

Antibody discovery is crucial for developing therapeutics and vaccines as well as understanding adaptive immunity. However, the lack of approaches to synthesize antibodies with defined sequences in a high-throughput manner represents a major bottleneck in antibody discovery. Here, we presented oPool^+^ display, a high-throughput cell-free platform that combined oligo pool synthesis and mRNA display to rapidly construct and characterize many natively paired antibodies in parallel. As a proof-of-concept, we applied oPool^+^ display to probe the binding specificity of >300 uncommon influenza hemagglutinin (HA) antibodies against 9 HA variants through 16 different screens. Over 5,000 binding tests were performed in 3-5 days with further scaling potential. Follow-up structural analysis of two HA stem antibodies revealed the previously unknown versatility of IGHD3-3 gene segment in recognizing the HA stem. Overall, this study established an experimental platform that not only accelerate antibody characterization, but also enable unbiased discovery of antibody molecular signatures.
