## Supplementary material for "High-throughput synthesis and specificity characterization of natively paired antibodies using oPool^+^ display": Table S4: Final screening results

### Sheet: unique_antibodies_info
Name	specificity	number_of_antigen	compete_with_CR9114_on	do_not_compete_with_CR9114_on	VH_AA	VL_AA	PMID	Heavy_V_gene	Heavy_J_gene	Heavy_D_gene	Light_V_gene	Light_J_gene	Prior knowledge: specificity	Prior knowledge: binds to
042-100809-3G04	B/Lee40, B/Phu13	2	B/Lee40, B/Phu13	N/A	EVQLVESGGGLVKPGGSLRLSCAASGFILSDYYMSWIRQAPGKGLEWISYISNSGSSIYNADSVKGRLTISRDSAKNSVFLELNSLRAEDTAVYYCARFPRFGSGSPYQNDAFDIWGQGTMVTVSS	DIQMTQSPSSLSASVGDRVSITCRAGRNINNYLNWYQQPPGKAPKLLIFSAVTLQSGVPSRFSGSGSGTEFSLTINSLQPEDSATYYCQQTYGNPTFGQGTKVEIK	30795982	IGHV3-11*01	IGHJ3*02	IGHD3-10*01	IGKV1-39*01,IGKV1D-39*01	IGKJ2*01,IGKJ2*02	Flu B	HA:Unk
R95-2A07	B/Lee40, B/Phu13	2	B/Lee40, B/Phu13	N/A	QVQLVQSGSEVKKPGASVKVFCKASGYTFFNHYIHWVRQAPGQRLEWLGWVNTGNGDTKYAQKFQGRVTITRDTAARAAYMELSSLMSEDTAIYYCAREGTLGWGWDLRNEFYFMDVWGTGTTVIVSS	QSALTQPPSVSGAPGQRVTISCTGSSSNIGAGFEVHWYQQLPGSAPKLLISGSGARPSGVPDRFSASKSATSASLAITGLQAEDEADYYCQSYDSTLSGVLFGGGTKLTVL	30659197	IGHV1-3*04	IGHJ6*03	IGHD3-16*01,IGHD3-16*02,IGHD7-27*01	IGLV1-40*01,IGLV1-40*02	IGLJ2*01,IGLJ3*01,IGLJ3*02	Flu B	HA:Unk
K77-1F06	B/Lee40	1	N/A	B/Lee40	QVLLVQSGPEVKKPGASVKVSCKASGYTFTASYMHWVRQAPGQGLEWMGVINPRHGNIAYAKKFLGRVTMTRDTSTSTVYMELTSLRSEDTAVYYCARDLREMDVPGPYGMDVWGQGTTVIVSS	EIVLTQSPVTLSLSPGERATLSCRASQTISSSYLAWYQQKPGQAPRLLIYGTSSRATGIPDRFSGFGSGPDFTLTISRLESEDFAVYYCQQYGGSPPATFGQGTRVDIK	30659197	IGHV1-46*01	IGHJ6*02	IGHD5-24*01	IGKV3-20*01	IGKJ1*01	Flu B	HA:Unk
150055-015-1D02	B/Lee40	1	N/A	B/Lee40	EVQLVESGGGLEQPGRSLRLSCEASGFTFDEYAMHWVRQAPGKGLEWVSGISWSSGVIGYADSVRGRFTISRDNAKNSLYLQMNSLTGEDTALYYCAKDSVAETAIRGYYFDYWGQGTLVTVSS	DIQMTQSPSTLSASVGDRVTITCRASQYISRWLAWYQQKPGKAPNLLIYDASSLETGVPSRFSGSGSGTEFTLTINSLQPDDFATYYCQQYHSLSALTFGGGTKVEIK	31434733	IGHV3-9*01	IGHJ4*02	IGHD1-14*01,IGHD2-15*01,IGHD2-2*01	IGKV1-5*01	IGKJ4*01,IGKJ4*02	Flu B	HA:Head
011-10069-2G04	B/Lee40, B/Phu13	2	B/Lee40	B/Phu13	EVQLLESGGGVVQPGRSLRLSCAASGFIFSYSGIHWVRQAPGKGLEWVALISYDGRNQYYADSVKGRFTISRDNTKTTLQMNNLRAEDTAVYFCARDRHDFGDNYEIDYWGLGTTVTVSS	FMLTQPHSVSESPGKTVTISCTRSSGNIASYFVQWYQQRPGSAPTTVIFEDDQRPSGVPDRFSGSIDSSSNSASLTISGLRTEDEADYYCQSYDTINPHVIFGGGTKLTVL	30795982	IGHV3-30*03	IGHJ4*02	IGHD4-17*01	IGLV6-57*04	IGLJ2*01,IGLJ3*01	Flu B	HA:Unk
C1-2D03	B/Lee40, B/Phu13	2	B/Lee40, B/Phu13	N/A	VQLVESGGGLVKPGGSLRLSCAASGFTFSNAWMSWVRQAPGKGLEWVGRIQSQHEGGTTDYAAPVKGRFTISRDESKNTLYLQMNSLKTEDTAVYYCTTASNPYNWNGPYFDYWGQGTLVTVSS	DIQMTQSPSTLSASVGDRVTITCRASQSIGTWLAWYQQKPGKAPKLLIYKASSLESGVPSRFSGSRSGTEFTLTISSLQPDDFATYYCQQYNVYSPMYTFGQGTKVEIK	30795982	IGHV3-15*01,IGHV3-15*04	IGHJ4*02	IGHD1-20*01	IGKV1-5*03	IGKJ2*01	Flu B	HA:Unk
R95-2G09	B/Lee40	1	N/A	B/Lee40	QVQVQESGPGLVKPSETLSLTCNVSGGSISSSAYYWGWIRQSPGKGLEWIGSLHYSGSTDYNPSLKSRVTIFADTSKNQFSLKLTSVTAADTAVYYCARRGYNGNYYEYFHHWGQGTLVTVSS	DIVMTQSPLSLPVTPGEPASISCRSSQSLLHSNGYNYLDWYLQKPGQSPQLLIYLGSSRASGVPDRFSGSGSGTDFTLKIRRVEADDVGVYYCMQALQTPHTFGQGTKLEIK	30659197	IGHV4-39*01	IGHJ1*01	IGHD1-26*01	IGKV2-28*01,IGKV2D-28*01	IGKJ2*01,IGKJ2*02	Flu B	HA:Unk
K77-2A04	B/Lee40, B/Phu13	2	B/Lee40, B/Phu13	N/A	QVHLQESGPGLVKPSGTLSLTCDVSGVSIRSPNWWSWVRQSPGKGLEWIGEIYHSADTNYNPSLKSRVTISLDKSKNQFSLKLISVTAADTAVYYCGRDRYDSSGFYRGYYYGIDVWGQGTTVTVS	DVVMTQSPLSLPVTLGQAASISCRSGQSLVHTDGNTYLNWFQQRPGQSPRRLIYQVSNRDSGVPDRFSGSGSGTDFTLKISRVEAEDVAVYYCMQGTHWPPTFGQGTKVEVK	30659197	IGHV4-4*02	IGHJ6*02	IGHD3-22*01	IGKV2-30*02	IGKJ1*01	Flu B	HA:Unk
R95-2F07	B/Lee40	1	N/A	B/Lee40	EVQLVESGGGLVQPGRSLRLSCAASGFSFDDYAMHWVRQTPGKGLEWVSGISWNSGSIGYADSVKGRFTISRDNAKNSLYLQMNSLRAEDTALYYCTKDMNRGCDSINCYNYYYYYYGMDVWGQGTTVTVSS	QSVLTQPPSVSGAPGQRVTISCTGSSSNIGAGYDVHWYQQLPGTAPKLLIYGNTNRPSGVPDRFSGSQSGTSASLAITGLQAEDEADYYCQSYDSSLSGSLFGGGTKLTV	30659197	IGHV3-9*01	IGHJ6*02	IGHD2-2*02	IGLV1-40*01,IGLV1-40*02	IGLJ3*02	Flu B	HA:Unk
R95-1C11	B/Lee40, B/Phu13	2	B/Lee40, B/Phu13	N/A	LVQLKESGPGLLRPSETLFLTCSVSGGSIRDTSYFWGWVRQPPGKGLEWIGNVYYSGTTYYKPSLKSRVTISVDTSKNQFSLNLSSVTAADTAVYYCASLHTVAPSFWGQGTLVTVSS	SYELTQPPSVSVSPGQTASITCSGNKLGDKFVCWFQQKPGQSPVVVIYQDTMRPSGIPERFSGSNSGNTATLTISGTQAMDEGDYYCQVWDSSTVVFGGGTKLTVL	30659197	IGHV4-39*01	IGHJ4*02,IGHJ5*02	IGHD6-19*01	IGLV3-1*01	IGLJ2*01,IGLJ3*01	Flu B	HA:Unk
034-100809-1F05	B/Lee40, B/Phu13	2	N/A	B/Lee40, B/Phu13	VQLVESGGGLVKPGGSLRLSCAGSGFIFRTYFMSWVRQAPGKGLEWVASINNNGLYIYYSESVEGRFTISRDNAENSVYLQMDSLRADDTALYYCSRGPWEDYDSNTYRTFDYWGQGTLVTVSS	DIQMTQSPSTLSASLGARVTISCRASQNIAPWLAWYQQKPGEAPKLLIYKTSNLESGVPSRFSGSGSGTEFTLAISSLQPDDFATYYCQQYNSYPWTFGQGTKVEIK	30795982	IGHV3-21*01	IGHJ4*02	IGHD1-26*01,IGHD3-22*01,IGHD4/OR15-4a*01	IGKV1-5*03	IGKJ1*01	H3	HA:Unk
W85-2C10	B/Lee40	1	B/Lee40	N/A	EVQLVESGGGVVQPGRSLRLSCAASGSTFSDRAMHWVRQAPGRGMEWIGFILFHGTNNYHADSVKGRFTISRDNSKNTLYLQMNSLRTEDTAMYYCARDRGAAVVDLTAEAFDLWGQGTMVTVSS	DIQMTQSPSSLSASVGDRVTITCRASQGIRNWLAWYQQKPGKAPRSLIYAASTLQSGVPSRFIGSGSGTDFTLTIRGLQPEDFATYFCQQYDSYPLTFGGGTKVEI	30659197	IGHV3-30*04,IGHV3-30-3*03	IGHJ3*01,IGHJ3*02	IGHD4-23*01	IGKV1D-16*01	IGKJ4*01	Flu B	HA:Unk
W85-1H07	B/Lee40	1	B/Lee40	N/A	EVQLVESGGGLVKPGGSLRLSCAASGFHFSGYSMNWVRQAPGKGLEWVASISGSVSDIHYADSVKGRFTISRDNARNSLYLQMTSLRAEDTALYYCVRDSYNWNDREFDPWGQGTLVTVSS	DIQMTQSPSSLSASVGDRVTFSCRASQSISIYLNWYQQKPGKAPKLLIYAASSLQTGVPSRFSGSGSGTDFTLSISSLQLEDFATYYCQQSYTTPPTFGQGTKVEVK	30659197	IGHV3-21*01	IGHJ5*02	IGHD1-20*01	IGKV1-39*01,IGKV1D-39*01	IGKJ1*01	Flu B	HA:Unk
019-10117-3E02	B/Lee40	1	N/A	B/Lee40	VQLVESGGGVVQPGRSLRLSCATSGFIFSRYAIHWVRQAPGKGLEWVAVISNDGTKEECADSVKGRFTISRDNSKSTLYLQMNSLRAEDTAVYYCARDATQYGYETNWFFDSWGRGLLVTVSS	SYELTQPASVSVSPGQTANITCSGDKLGDKYTSWYQQKPGQAPVLVIYQDTKRPSGIPERFFGSSSGDAATLTISGTQAMDEADYYCQAWVWDSRVVFGGGTKLTVL	30795982	IGHV3-30-3*01	IGHJ4*02	IGHD5-18*01,IGHD5-5*01	IGLV3-1*01	IGLJ3*02	Flu B	HA:Unk
019-10-4A03	B/Lee40, B/Phu13	2	N/A	B/Lee40, B/Phu13	EVQLVESGGGVVKPGGSLRLSCAASGIDFFNAWMSWVRQAPGKGLQWVGHIRSLTDGGTTDYAAPGKGRFTISRDDSQNTLYLQMESLRTDDTAVYYCTTDYGDYLNGGRWGQGTLVTVSS	DIVMTQSPLSLSVTPGEPASISCRSSQSLLRNNEFNYLDWYLQKPGQSPQVLIYFGSHRASGVPDRFSGSGSGTSFTLRINRVEAEDVGVYYCMQALQTPYTFGQGTKVEIK	26631631	IGHV3-15*01	IGHJ4*02,IGHJ5*02	IGHD4-17*01	IGKV2-28*01,IGKV2D-28*01	IGKJ2*01	Group 1	HA:Head
R95-1E05	B/Lee40, B/Phu13	2	B/Lee40, B/Phu13	N/A	QVQLVQSGPEVKKPGSSVKVSCKASADTFSSYGFSWVRQAPGQGFEWMGGIIPAFGTTNYPQRFQDRVTITADESTRTVYMELSSLRSEDTAMFYCARDSPPWGDVNNNDAFDIWGQGTMVTVSS	DVVMTQSPLSLPVTLGQPASISCRSSQSLVYTDGNTYLNWFQQRPGQSPRRLIYKVSNRDSGVPDRFSGSGSGTDFTLKISRVEAEDVGVYYCMQATDWPSITFGQGTRLEIK	30659197	IGHV1-69*01,IGHV1-69D*01	IGHJ3*02	IGHD5-24*01	IGKV2-30*01	IGKJ5*01	Flu B	HA:Head
R95-1A04	B/Lee40, B/Phu13	2	B/Lee40, B/Phu13	N/A	LVQLQESGPGLVKPSETLSLTCTVSGYSINTGYYWGWIRQPPGKGLQWIGSIYYSGRTHYNPSLRSRVTIFLDTSKNQFSLKLRSVTAADTAVYYCARWWSSSGGSNWFDPWGQGTLVTVSS	SYELTQPPSVSVAPGQTARITCGGDNIESKSVHWYQQKPGQAPALVVYDDSDRPSGIPERYSGSNSGNTATLTISRVEAGDEADYYCQVWDGSGDQALVLFGGGTKLTVL	30659197	IGHV4-38-2*02	IGHJ5*02	IGHD2-15*01,IGHD2-21*01,IGHD2-21*02	IGLV3-21*02	IGLJ3*02	Flu B	HA:Unk
017-10116-3D04	B/Lee40, B/Phu13	2	B/Lee40	B/Phu13	EVQLVESGGGVVQPGRSLRLSCAPSGFTFDIYAMQWVRQAPGKGLEWVAFVSYDGSIKNYADSVKGRFTISRDKYLEMNSLRPEDTAVYFCARGRVAYCTTDCYHAFDIWGQGTMVTVSS	SYELTQPHSVSVAPGQTATITCGGDYIERKSVHWYQQKPGQAPVLVVYDDSDRPSGIPERLSGSNSGNTATLTISRVEGGDEADYYCQVWDSSCDCWVFGGGTKVTVL	30795982	IGHV3-30*04,IGHV3-30-3*03	IGHJ3*02	IGHD2-21*02	IGLV3-21*02	IGLJ3*02	Flu B	HA:Unk
R95-1G07	B/Lee40, B/Phu13	2	B/Lee40	B/Phu13	EVQLVESGGGVVQPGRSLRLSCAASGFTFGSYAIHWVRQAPGKGLEWVAFDSNNKYYVDSVKGRFTTSRDNSKNTLYLQMDSLRAEDTAVYYCAREFQTYAFDYWGQGTLVTVST	SYELTQPPSVSVAPGQTARITCGGNNIGSKSVNWYQQKPGQAPVLVVYDDSDRPSGIPERFSGSNSGNTATLTISRVEAGDEADYHCQVWDSRSDHPVFGGGTKVTVL	30659197	IGHV3-30*04,IGHV3-30-3*03	IGHJ4*02	IGHD4-17*01,IGHD4-23*01,IGHD5-12*01	IGLV3-21*02	IGLJ3*02	Flu B	HA:Unk
AG12-C05	B/Lee40, B/Phu13	2	N/A	B/Lee40, B/Phu13	VQLQESGPGLVKPLQTLSLTCTVSGVSIANNGFYWTWVRQRPGKGLEWIGNIFYSGDTSYSPSVERRLTISLDTSKNQFSLRLASVTAADTAVYYCTVESWYSSGPGENHFDSWGQGTLVTVSS	DIQMTQSPSSLSASVGDTVTITCRASETIKFYLNWYQQKPGKAPKLLMSPASSFHRGAPSRFSASGSGTDFSLTISSLQPEDFATYYCQQSYITPRTFGQGTKVEIK	30795982	IGHV4-31*03	IGHJ4*02	IGHD6-19*01	IGKV1-39*01,IGKV1D-39*01	IGKJ1*01	Flu B	HA:Unk
W85-3B07	B/Lee40	1	B/Lee40	N/A	QVQLQESGPGLVKPSETLSLTCSVSGDSITSYYCSWIRQSPGKGLEWIGYIYYTGSTNYNPSLKSRVTISVDTSKNQFSLKLSSVTAADTAVYYCARHGQLYDVWSGYYRGPEHRYFDLWGRGTLVTVSS	DIVMTQSPDSLAVSLGERATINCKSSQSVLYSSNNRNFLAWYQQKPGQPPKLLISWASARESGVPDRFSGSGSGTDFTLTISNLQAEDVALYYCQQYYTTPYTFGQGTKLEIK	30659197	IGHV4-59*08	IGHJ2*01	IGHD3-3*01	IGKV4-1*01	IGKJ2*01	Flu B	HA:Unk
K77-2E07	B/Lee40, B/Phu13, H7/SH13	3	B/Lee40	B/Phu13, H7/SH13	QVQLVQSGDEVKKPGASMKVSCRSSGFTLTTFYMHWVRQAPGQGLEWVGLIHPNGITTTYAQNFLGRVAMTRDTSTNTVYMDLRSLRSDDTAVYFCARGRAEETWTQRWPPYSLDVWGQGTRVTVSS	EIVLTQSPGTLSLSPGERATLSCRASRSISSSYLAWYQQRPGQAPRLLIYGASSRATGIPDRFSGSGSGTDFTLTISTLEPEDFAVYYCQHYGSSPPVLFGPGTKVDIK	30659197	IGHV1-46*01	IGHJ6*02	IGHD5-24*01	IGKV3-20*01	IGKJ3*01	Flu B	HA:Unk
K77-2G04	B/Lee40	1	B/Lee40	N/A	EVQLVQSGGGVVRPGGSLRLSCAGSGFAFDEYGMTWVRQVPGKGLEWVSNINWHGNSAAYADSVKGRFTISRDNARNSLYLQMNRLRAEDTALYYCARNRQPDTSMDYFYYFGMNVWGQGTTVTVSS	DIQMTQSPSSLSASVGDRVTISCQASQDINKYLSWYQQKPGKAPKLLIYDASNLETGVPSRFSGSGSGTEFTLTISSLQPADIATYYCQQYDNVPVTFGRGTNLEIK	30659197	IGHV3-20*04	IGHJ6*02	IGHD5-18*01,IGHD5-5*01	IGKV1-33*01,IGKV1D-33*01	IGKJ2*01,IGKJ2*02	Flu B	HA:Unk
034-100809-2E03	B/Lee40, B/Phu13	2	N/A	B/Lee40, B/Phu13	VQLVESGGGLVQPGRSLRLSCAASGFSFYDYAMSWVRQAPGRGLEWVGFIRSYTYGGTTEYAASVRGRFTISRDDSNNIAYLQMNSLKTEDTAVYYCTNLGSSWLNAGLYYYYDMDVWGQGTTVTVSS	DIQMTQSPSSLSASVGDRVTITCRASQSIRRYLNWFQQRPGKAPKLLIYEVSNLPTGVPSRFSGSGSGTDFTLTISGLRPEDFATYFCQQNFRTFGPGTKVDIK	30795982	IGHV3-49*04	IGHJ6*02	IGHD6-13*01	IGKV1-39*01,IGKV1D-39*01	IGKJ3*01	H3	HA:Unk
R95-2A04	B/Lee40, B/Phu13	2	B/Lee40, B/Phu13	N/A	QVQLEQSGAEVKKPGASMKVSCKTSGYSFNAYFIHWVRQAPGQGLEWMGRINPTSGGTDYAQRFQDRVTMTRDTSINTAYMELSRLKSDDSALYYCTRALYYDSIAYYFDYWGRGTLVTVSS	SYELTQPPSVSVSPGQTASITCSGDELGKKYACWYQQKPGQSPAMVIYGDNKRPSGIPERFSGSNSGDTATLTISGTQAVDEAGYYCQTWDSRTAVFGTGTKV	30659197	IGHV1-2*06	IGHJ4*02	IGHD3-22*01	IGLV3-1*01	IGLJ1*01	Flu B	HA:Unk
K77-2C09	B/Lee40, B/Phu13	2	N/A	B/Lee40, B/Phu13	QVQLVQSGAEVKKPGASVKVSCKASGYTFNKYYMHWVRQAPGQGLEWMGVINPSGGSTTYAQKFQGRVTMTRDTSTSTVFMDLSSLRSEDTAVYYCATDIAIVPTAPFYGMDGWGQGTAVTVSS	DIVMTQSPLSLPVTPGEPASISCRSSQSLLHSDGHNCLGWYLRKPGQPPQLLIYLGSFRASGVPDRFSGSGSGTDFTLKISRVEAEDVGVYYCMQTLQTPLTFGGGTKVEIK	30659197	IGHV1-46*02	IGHJ6*02	IGHD2/OR15-2a*01,IGHD2/OR15-2b*01	IGKV2-28*01,IGKV2D-28*01	IGKJ4*01,IGKJ4*02	Flu B	HA:Unk
W85-2A08	B/Lee40, B/Phu13	2	B/Lee40	B/Phu13	EVQLVESGGGLVKPGESLTLSCAASQFAFRDYAMNWVRQAPGRGLEWVSCINGNSRYTYYADSVRGRFAISRDNAGETLYLQLNSLRAEDTALYYCARGSFGPGSYYTFEHYHMDVWGKGTTVTVSS	QSALTQPASVSGSPGEAITISCTGSTSDIENYNSVSWYQQHPGQAPKLIIYDVTNRPSGVPLRFSGSKSGNTASLTISGLQAEDEADYSCSSYSSTTSLYVFGSGTKVT	30659197	IGHV3-21*01,IGHV3-21*06	IGHJ6*03	IGHD3-10*01	IGLV2-14*03	IGLJ1*01	Flu B	HA:Unk
024-10128-4B04	B/Lee40	1	B/Lee40	N/A	VQLVESGGGVVQPGRSLRLSCAVSGFTFISYDMHWVRQAPGKGPEWMAYISYDGNRQYYADSVKGRFTISRDNSKNTLHLQMNSLKPEDTAVYSCAREFVPPGPDDYYFGLDVWGQGTTVTVSS	EIVLTQSPATLSLSPGDRATLSCRASQSVGSYLAWYQQKPGQAPRLLIYDASKRATDIPARFSGSGSGTDFTLTISSLEPADFAIYYCQLRSDWPPGFTFGRGTKVEIK	30795982	IGHV3-30*01,IGHV3-30-3*01	IGHJ6*02	IGHD3/OR15-3a*01,IGHD3/OR15-3b*01	IGKV3-11*01	IGKJ2*01,IGKJ2*02	Flu B	HA:Unk
150055-008-3F01	B/Lee40	1	N/A	B/Lee40	EVQLVESGGGLVLPGRSLTLSCVASGFTYDDYAMHWVRQVPGKGLEWVAGISWDSVSIGYEDSLRGRFTISRDNAKNSLYLQINSLRDEDTAFYYCAKQGEMRGYDYRLHWFFDLWGRGTLVTVSS	EIVLTQSPGTLSLSPGERATLSCRASQSVSSHLVWYQMKPGQAPRLLIYGASSRATGIPDRFSGSGSGTDFTLNIRRLEPEDFAVYFCQQFEDLPITFGRGTRLEIK	31434733	IGHV3-9*01,IGHV3-9*02	IGHJ2*01	IGHD5-12*01	IGKV3-11*01	IGKJ5*01	Flu B	HA:Head
150055-037-2G02	B/Lee40, B/Phu13	2	N/A	B/Lee40, B/Phu13	EVQLVESGGGLVQPGRSLRLSCAASGFTFDDYTMHWVRQAPGRGLEWVSSINWVSSTVGYADSVKGRFTISRDNAKNSLYLQMNSLRPEDTALYYCARDRRTDATMDYYFYSAMDVWGRGTTVTVSS	DIQMTQSPSSLSASVGDRVTITCQASQDISKYLNWYQQKPGKAPKLLIYDASTLETGVPSRFSGSASGTDFTFTISNLQPEDIATYYCQQYDNLPITFGQGTRLEIK	31434733	IGHV3-9*01	IGHJ6*02	IGHD5-18*01,IGHD5-5*01	IGKV1-33*01,IGKV1D-33*01	IGKJ5*01	Flu B	HA:Head
024-10128-3G04	B/Lee40	1	B/Lee40	N/A	VQLVESGGAVVQPGRSLRVSCAASGFNFRTYGMYWVRQAPGKGLEWVALISYDGDKKFYADFAKGRFTISRDNSKNRFYLQMNSLQSDDTAMYYCAKDGPRGGGSGSLAHWGQGTLVTVSS	VSASPGHKITISCSGSGPNIGTNRVSWYQQFPGTVPRPLIYDDYLRPSGIPERFSGSKSGTSATLDITELQTGDEADYYCGTWDSSLSVWVFGGGTKLTVL	30795982	IGHV3-30*13,IGHV3-30*18,IGHV3-30-5*01	IGHJ4*02	IGHD3-10*01	IGLV1-51*01	IGLJ3*02	Flu B	HA:Unk
R95-2G10	B/Lee40, B/Phu13	2	B/Lee40, B/Phu13	N/A	EVQLVESGGGVVHPGGSLRLSCAASGFTFSSYAMHWVRQAPGKGLEGVAFIKYDGTNKYYADSLKGRFTISRDNSKNTLYLQMNSLRADDTAVYYCAKAHNAAVAGLAEYFEHWGQGTLVTVSS	SYELTQPPSVSVAPGQTARITCGGNNIGSKNVHWYQQKPGQAPVLVVHDDSDRPSGIPERFSGSNSGNTATLTISRVEAGDEADYYCQVWDRHSDHFWVFGGGTKLTVL	30659197	IGHV3-30*02,IGHV3-30-5*02	IGHJ1*01	IGHD6-19*01	IGLV3-21*02	IGLJ3*02	Flu B	HA:Unk
R95-1G10	B/Lee40, B/Phu13	2	B/Lee40, B/Phu13	N/A	EVQLVESGGGSVQPGGSLRLSCAASGFSFSNYWMHWVRQAPGKGLVWVSRVISDGTITSYVDSVEGRFTISRDNAENTLYLQMDSLRAEDTAVYYCARGYSTSSGIWYFDLWGRGTLVTVSS	SYELTQPPSVSVAPGQTARVTCGGDNIGSKSVHWYQQKSGQAPVLVVYDDSDRPSGIPERFSGSNSGNTATLTISRVEAGDEADYYCQVWDSSTDHWVFGGGTKLTVL	30659197	IGHV3-74*01	IGHJ2*01	IGHD6-6*01	IGLV3-21*02	IGLJ3*02	Flu B	HA:Unk
028-10134-4F05	B/Lee40, B/Phu13	2	N/A	B/Lee40, B/Phu13	VQLQQWGAGVWRPSETLSLTCGVSGGSFNGNYWTWIRQSPGKGLEWMGEVDDNGRTNYNPSLTGRVSMSVDTTKKQFSLNLTSMTAADTAVYYCARRGSGSRLVRADYYIDVWGQGTTVTVSS	EIVLTQSPGILSLSPGERATLSCRASQTVGSSYLAWYQQRPGQPPRLLIFGSSTRATGVPDRFSGSGSGTDFTLTISRLEPEDFAVYYCQRYGPSPRFTFGPGTKVDIK	30795982	IGHV4-34*01	IGHJ6*03	IGHD5-12*01,IGHD6-19*01	IGKV3-20*01	IGKJ3*01	Flu B	HA:Unk
R95-2A08	B/Lee40	1	N/A	B/Lee40	EVQLVESGGGLVQPGGSLRLSCAASGFIVNKNHMNWVRQAPGKGLEWVSVIYSGGNPYHADSVEGRFTISRDISKNTVHLQMNSLGAEDTAVYYCARDGGGWYVNDAFDIWGQGTTVTVSS	QSALTQPASVSGSPGQSITISCTGTSSDIGGYNYVSWYQQHPGKAPKLIIFEVTTRPSGISNRFSGSKSGNTASLTISGLQAEDEADYYCSSYRSTTDVLFGGGTKVTVL	30659197	IGHV3-66*01	IGHJ3*02	IGHD6-19*01	IGLV2-14*01,IGLV2-14*03	IGLJ3*02	Flu B	HA:Head
K77-2G11	B/Lee40, B/Phu13	2	B/Lee40	B/Phu13	QMHLQESGPGLVKPSQTLSLTCSVSGGSINNGGYYWSWVRQHPGKGLEWVGYVYHSGNTYYNPSLKSRISMSVDTSNNRFSLKLNPVTAADTAVYFCARVGLTHYDVLTAYYSGYSDTWGQGTLVTVSS	DIQMTQSPSSVSASVGDRVTITCRASQDIATWLAWYQQKPVGPPKLLIHGASTLGSGVPSRFSGSGSGTDFTLTISGLQPGDFATYFCQQAYSLPITFGQGTRL	30659197	IGHV4-31*03,IGHV4-31*11	IGHJ5*02	IGHD5-12*01	IGKV1-12*01,IGKV1-12*02,IGKV1D-12*02	IGKJ5*01	Flu B	HA:Unk
R95-1C09	B/Lee40, B/Phu13	2	B/Lee40, B/Phu13	N/A	LVQLQESGPGLVKPSETLSLTCTVSGDSVTDYYWSWIRQPPGKGLEWIGYIYYSGITNYNPSLKSRVTMSVDTSKNQISLKLTSVIAADTAVYYCARDGRLFDIWGQGTMVAVSS	EIVLTQSPGTLSLSPGERATLSCRASQHVSSSYLAWYQQKPGQAPRLLIYDASSRATGIPDRFSGSGSGTDFTLTISRLEPEDFAVYYCQQYGSSHGWTFGQGTKVEVK	30659197	IGHV4-59*02	IGHJ3*02	IGHD6-25*01	IGKV3-20*01	IGKJ1*01	Flu B	HA:Unk
W85-2E09	B/Lee40, H3/SP16, H7/SH13	3	B/Lee40, H7/SH13	N/A	EVQLVESGGGLVQPGRSLRLSCTASGFTFSDYTMNWVRQAPGKGLEWIGFIRSNLYGGTSPYPASVRDRFTISRDDSKNIAYLQMNSLNTEDTAVYFCSRRRRGSTPLPDLWGQGTLVTVSS	DIQMTQSPSTLSASVGDRVTITCRASQNVFSWLAWYQQKSGKAPQLLIYKASNLESGVPSRFSGSGSGTEFTLTINNLQPDDFASYYCQQYNSHSVWTFGQGTKVELK	30659197	IGHV3-49*04	IGHJ4*02,IGHJ5*02	IGHD3-10*01,IGHD3-10*02,IGHD3-16*01	IGKV1-5*03	IGKJ1*01	Flu B	HA:Unk
AG13-3B01	B/Lee40, B/Phu13, H1/SI06	3	N/A	B/Lee40, B/Phu13, H1/SI06	VQLVESGGGLVKPGGSLRLSCAASGFTFSDYYMTWIRQAPGKGLEWVSYIDSWSTYTDYPDSVKGRFTVSRDNAKNSLYLQMNSLRADDTAVYFCARDRGDCSRTTCSFDSWGQGTLVTVSS	EIVMTQSPATLSVSPGERATLSCRASQSVSSYLAWYQQKPGQAPRLLIYGASTRATGIPARFSGSGSGTEFTLTISSLQSEDFGIYYCQQYSDWPLTFGGGTKVEIK	30795982	IGHV3-11*06	IGHJ5*01,IGHJ5*02	IGHD2-2*01,IGHD2-2*02,IGHD2-2*03	IGKV3-15*01	IGKJ4*01	Flu B	HA:Unk
K77-2D08	B/Lee40, B/Phu13, H1/SI06	3	N/A	B/Lee40, B/Phu13, H1/SI06	EVQLVESGGGVVQPGGSLRLSCAASGFSFSSHDMHWVRQAPGKGLEWVAFIRYDGSNEYYADSAEGRFAVSRDNSKNTLSLQLNSLRSDDTAVYYCANAADEWGGGLQHDYWGPGTLVIVSS	QSALTQPASVSGSPGQSITISCTGGSFDVGGYNYISWYQQHPGKAPRLIIYGVTKRPSGVSTRFSASKSGATASLTISGLQAEDEAEYHCSSYTASTTWVFGGGTKLTV	30659197	IGHV3-30*02,IGHV3-30-5*02	IGHJ4*02	IGHD3-16*01,IGHD3-16*02	IGLV2-14*03	IGLJ3*02	Flu B	HA:Unk
R95-1D06	B/Phu13	1	B/Phu13	N/A	EVQLVESGGGLVKPGGSLRLSCAASGFTFRSYTMNWVRQAPGKGLEWVSSISTTLSFIYYADSVKGRFTISRDNAKNSLYLQMNSLRAEDTAVYYCARDLNSYGTVDYWGQGTLVTVSS	SYELTQPPSVSVAPGQTARIPCGGNNIGSRPVNWYQQKPGQAPVLVVYDDNDRPSGIPERFSGSNSGNTATLTISRVEAADEADFYCQVWDSSRDQSVLGGGTKLTVL	30659197	IGHV3-21*01	IGHJ4*02	IGHD5-18*01,IGHD5-5*01	IGLV3-21*02	IGLJ2*01,IGLJ3*01	Flu B	HA:Unk
019-10117-3C04	B/Phu13	1	N/A	B/Phu13	VQLVQSGAEVKKPGASVKVSCKASGYTFTYHYVYWVRQAPGQGLEWMGWMSPKTGDTNISQRFQGRVTMTRDTSITTAYMEMSRLRFDDTAVYYCTRGQYSDHFDSWGQGTLVTVSS	SYELTQPPSVSVAPGQTAMITCGGNHIGTKSVHWYQQRPGQAPVLVVYDNRVRSSGIPERFSGSNSGNTATLTISRVEAGDEADYYCQVWDSSSDHNVVFGGGTKLTVL	30795982	IGHV1-2*02	IGHJ5*01,IGHJ5*02	IGHD4-17*01	IGLV3-21*02	IGLJ2*01,IGLJ3*01	Flu B	HA:Unk
AG13-3G01	B/Phu13, H5/QH05	2	N/A	B/Phu13, H5/QH05	VQLVQSGPEVKKPGASVKVSCKASGYTFTSNHIHWLRQAPGQGIEWMGWINPDTGDTEYSRKFQGRVTMTRDTSMTSAYMDLNWLGSADTGVYYCARDRENRLDIVTVPPDNWFDSWGQGTLVTVSS	EIVMTQSPATLSASPGGRVTLSCRASQSVSNNLVWYQQKPGQAPRLLIYDASTRATGVPGRFSGSGSGTEFTLTISSLQSEDFAIYYCQQYQNWPTFGQGTKVEIK	30795982	IGHV1-2*02	IGHJ5*01,IGHJ5*02	IGHD2/OR15-2a*01,IGHD2/OR15-2b*01	IGKV3-15*01	IGKJ1*01	Flu B	HA:Unk
AG2-B02	B/Phu13, H1/SI06	2	N/A	B/Phu13, H1/SI06	VQLVQSGAEVKKPGESLKISCRASGYNFDRHWIGWVRQTPGKGLEWMAIIYPHDSGHRYSPAFEGQVAISADKSTSTAYLQWSSLKASDTATYYCAKLPSKYYYDNSGPFDVWGQGTLVTVSS	AIQLTQSPSSLSASVGDRVTITCRASESVITALAWYQQRPGRAPRLLISDASTLQNGVPSRFSGSGSGTDFALTITSLQPEDFATYYCQQYETGPTFGQGTRLEIK	30795982	IGHV5-51*01	IGHJ4*02	IGHD3-22*01	IGKV1-13*02,IGKV1D-13*01,IGKV1D-13*02	IGKJ5*01	H1	HA:Unk
AG11-2B01	B/Phu13	1	N/A	B/Phu13	VQLQESGPGLVRPSETLSLTCSLSGGSFSEATDYWGWVRQAPGKGLEWIGSMSPSGITYISPSLTSRVTMSVDTSKKQFSLRLSFVVAADAAMYYCIKDRDIVSRGGFDLWGQGTLVTVSS	DIQMTQSPSSLSASVGDAVTITCRASESISIFLNWYQHKPGKAPKLLIYLTSTLQSGVPSRFSGSGSGTDFTLTISGLQPEDFATYYCQQSYSHLPYTFGQGTKVEIK	30795982	IGHV4-39*07	IGHJ4*02	IGHD5/OR15-5a*01,IGHD5/OR15-5b*01	IGKV1-39*01,IGKV1D-39*01	IGKJ2*01	Flu B	HA:Unk
037-10036-4D02	B/Phu13	1	B/Phu13	N/A	VQLVESGGGLIQPGGSLRLSCAASGFTVSSNYVSWVRQAPGRGLEWVSIIYSDGRTYYADSVKGRFNISRDNSKNTLYLQMNSLRAEDTAVYYCARDFYGDYYNNGMDVWGQGTTVTVSS	DIQMTQSPSSLSASVGDRVTITCRAGQSISNYLNWYQQKPGRAPKLLISGASSLQAGVPSRFSGSGSGTDFTLTISSLQREDFATYYCQQSYSIPQTFGQGTKVEIK	30795982	IGHV3-53*01	IGHJ6*02	IGHD4-17*01,IGHD4-23*01	IGKV1-39*01,IGKV1D-39*01	IGKJ1*01	Flu B	HA:Unk
019-10117-3G01	B/Phu13	1	B/Phu13	N/A	VQLVESGGGVVQPGRSLRLSCAASGFTFGSYGMHWVRQAPGKGLEWVSVIYYDGRNKYYADSVKGRFTISRDNLKNTLYLQMNSLRAEDTAVYYCARDHNSYHYFDYWGRGTLVTVSS	NFMLTQPRSVSGSPGETVTISCTSSGRIVSGYVQWCQQRPGSAPITVIYESDQRPSGVPNRFSGSIDSSSQSASLTISGLETEDEADYYCQSSDRDNQGIFGGGTRLTVL	30795982	IGHV3-30*19,IGHV3-33*01,IGHV3-33*05	IGHJ4*02	IGHD5-24*01	IGLV6-57*04	IGLJ2*01,IGLJ3*01,IGLJ3*02	Flu B	HA:Unk
C1-3E05	B/Phu13	1	N/A	B/Phu13	VQLQESGPGLVTPSETLSLTCTVSGGSISSTIHYWGWIRQPPGKGLEWIGSVYYDGMTYHNPSLKSRVTMSADTSKNQFSLELSSVTAADTAVYFCARQQEGYYYYYGMDVWGQGTTVTVSS	EIVLTQSPGTLSLSPGERATLSCRASQSVNSNYLAWYQQKPGQAPRLLIYGASSRATGIPDRFSGSGSGTDFTLTISRLEPEDFAVYYCQQYTSPGFTFGPGTKVDIK	30795982	IGHV4-39*07	IGHJ6*02	IGHD6-13*01	IGKV3-20*01	IGKJ3*01	Flu B	HA:Unk
K77-2D02	B/Phu13	1	B/Phu13	N/A	EVQLVESGGGVVQPGGALRLSCAASGFTFSSYGMHWVRQAPGKGLEWVAYISYDGSEKTYADPLKGRFTIARDRSTNTLYLQMNRLRPEDTAVYHCARVKDSYYLEYWGQGTLVTVSS	QSALTQPASVSGSPGQSITISCTGTSSDVGIYDLVSWYQQHPGKAPKLMIYEVNERPSGVSNRFSGSKSGNTASLTISGLQTEDEADYYCCSYAGSDTWVFGGGTKLT	30659197	IGHV3-30*03,IGHV3-30*14,IGHV3-30*19	IGHJ4*02		IGLV2-23*02	IGLJ3*02	Flu B	HA:Unk
AG10-3A02	B/Phu13	1	N/A	B/Phu13	VQLVESGGGLVQPGGSLRLSCLGSGFTFSRYSMNWVRQAPGKGLEWVSYISDSSRTIYYADSVKGRFTIFRDNAKNSLYLQMNSLRDEDTAVYYCARDPDTAHDRYFDSWGQGTLVTVSS	DIQLTQSPSFLSASVGDRVTITCRASQVIGSYFAWYQQKPGKAPKLLIYATSTLQSGVPSRFSGSGSGTEFTLTISGLQPEDFATYYCQQLNTYPPITFGPGTKVDIK	30795982	IGHV3-48*02	IGHJ4*02	IGHD2-21*02,IGHD2-8*02,IGHD3-16*02	IGKV1-9*01	IGKJ3*01	Flu B	HA:Unk
AG11-2C03	B/Phu13	1	N/A	B/Phu13	VQLQESGPGLVKPSETLSLTCRVSGGSIDGDTYYWGWVRQPPGKGPEWIGSMSPNGITYYGPSLKSRVTMSVDSSLKSFSLRMTSVTTTDTAVYYCARDRDIVSRGGFDNWGRGTLVTVSS	DIQMTQSPSSLSASVGDRVTITCRASQSISHFLNWYQHRPGQAPKLLIYLASTLHSGVPSRFSGSGSGTYFTLTISGLQPEDFATYYCQQSYSNDPYTFGQGTKVEIK	30795982	IGHV4-39*02	IGHJ4*02	IGHD2-15*01,IGHD2-2*01,IGHD2-2*02	IGKV1-39*01,IGKV1D-39*01	IGKJ2*01	Flu B	HA:Unk
C1-2E01	B/Phu13	1	N/A	B/Phu13	VQLVESGGGGVRPGRSLRLSCAASGFNFEHYGMIWVRQVPGKGLEWVSAITWNGGDTYYVDSVRGRFTISRDNAKRSLFLQMNSLRVEDTAFYYCAREMRDPYDAFDLWGQGTMVTVSS	DIQMTQSPSSLSASVGDRVTITCRASHNIGSYLNWYQQKPGKAPQLLIYASSILQTGVPSRFSGSGSGTDYTLTISGLQRDDFATYFCQQSSTNPKTFGQGTRLEIK	30795982	IGHV3-20*04	IGHJ3*01,IGHJ3*02		IGKV1-39*01,IGKV1D-39*01	IGKJ5*01	Flu B	HA:Unk
K77-2A10	B/Phu13	1	N/A	B/Phu13	EVQLVESGGGLVQPGGSLRLSCEASGFIFSTYSMNWVRQAPGKGLEWVSYISDSSRTIYYADSVKGRFTISRDNTKNSLFLQMNNLRAEDTALYYCARDPDTPFIRAFDSWGQGTLVTVSS	DIQLTQSPSFLSASVGDRVTITCRASQDISSYVAWYQQKPGKAPKLLIYATSTLQSGVPSRFSGGGSGTEFTLTIRGLQPEDFATYYCQQLNIYPPVTFGQGTKLEIK	30659197	IGHV3-48*04	IGHJ4*02	IGHD1-14*01,IGHD2/OR15-2a*01,IGHD2/OR15-2b*01	IGKV1-9*01	IGKJ2*01,IGKJ2*02	Flu B	HA:Unk
C1-2B06	B/Phu13	1	N/A	B/Phu13	VQLQESGPGLVKPSETLSLTCSVSGDSISETIYYWGWIRQSQGKGLEWIGNVYYDASTYYNPSLKSRVTMSIDTSKNQFSLKVSSVTAADTAVYYCARVPDGYKYYYGMDVWGQGTTVTVSS	EIVMTQSPATLSVSPGERVTLSCRASQGVSSKLAWYQQKRGQAPRLLIYGASTRATGIPARFSGSGSGTEFTLTISSLQSEDFAIYYCQQYYNWTPITFGQGTRLEIK	30795982	IGHV4-39*07	IGHJ6*02	IGHD5-24*01	IGKV3-15*01	IGKJ5*01	Flu B	HA:Unk
R95-1H10	B/Phu13	1	N/A	B/Phu13	EVQLVESGGVVVQPGGSLRLSCAASGFTFDDFVMHWVRQAPGKGLEWLSLITWDGGNSYYADSVKGRFTISRDNNKNSLYLQMNSLRPEDTAFYYCAKDIISGNYEDFSGYLDSWGQGTLVTVSS	EIVMTQSPATLSVSPGGRATLSCRASQSVSSNLAWYQQKPGQPPRLLMYGASTRATGIPARFSGSGSGTEFTLTISSLQSEDVAVYYCQQYNNWPSITFGQGTRLEIK	30659197	IGHV3-43D*03	IGHJ5*01,IGHJ5*02	IGHD3-22*01,IGHD3-3*01,IGHD3-3*02	IGKV3-15*01	IGKJ5*01	Flu B	HA:Unk
W85-2F05	B/Phu13	1	N/A	B/Phu13	EVQLVESGGGVVQPGRSLRLSCAASGFSFSSYAMHWVRQAPGKGLEWVAVISYDGSNKYYADSVKGRFTISRDNSKITLFLQMNSLRPEDTAIYYCARTTDYNVYYSGMDVWGQGTTVTVSS	QSALTQPASVSGSPGQSITISCTGTSTDIGDYNYVSWYQQHPGRAPKLIIYEVTNRPSGVSNRFSGSKSGYTASLSISGLQAEDEADYYCSSYADGSTPYVFGSATKVT	30659197	IGHV3-30-3*01	IGHJ6*02	IGHD4/OR15-4a*01,IGHD4/OR15-4b*01	IGLV2-14*01	IGLJ1*01	Flu B	HA:Unk
R95-1A10	B/Phu13	1	N/A	B/Phu13	EMALVESGGTVVQPGGSLTLSCEVSGFTFDDYAMHWVRQVPGKGLEWVSLISWDAGNTNYADSVKGRFNISRDNTRSILYLQMSSLRPEDTAIYYCTKDDGGGNYDYYRYMDVWGRGTTVTVS	QSALTQPASESGSLGQSITISCTGTSGDVGGYNRVSWYQQHPGKAPRLVIYEGSKRPSGVSSRFSGSKSGNTASLTITGLQAEDEAEYFCSSYAGSITFVFGTGTKVNVL	30659197	IGHV3-43D*03	IGHJ6*03	IGHD4-23*01	IGLV2-23*01,IGLV2-23*03	IGLJ1*01	Flu B	HA:Unk
AG3-D06	B/Phu13	1	N/A	B/Phu13	QLQLQESGPGLVKPSETLSLTCSVSGGSISETIYYWGWIRQPPGKGLEWIGTIYSDGNTYYNPSLKSRVNMFVDTSDNQFSLKMKSLSAADTAVYYCARLRDGYKYYYGMDVWGQGTTVTVSS	DIQMTQSPSSLSASVGDRVTIPCRASQTISTYLNWYQQRPGKAPKLLIYSASILERGVPSRFSGSGSGTDFTLTISSLQPEDFATYYCQWGSAISVTFGQGTKLEIK	30795982	IGHV4-39*01	IGHJ6*02	IGHD5-24*01	IGKV1-39*02	IGKJ2*01,IGKJ2*02	Flu B	HA:Unk
017-10-5E01	H1/MI15, H3/SP16, H7/SH13	3	N/A	H1/MI15, H7/SH13	QVQLQESGPGLVKPSQTLSLTCNVSGISMSSPGSFWSWLRQRPGKGLEWLGYVSHSGHTKYTPSLKSRLSISLDVSQDQFSLRLNFVTAADTAVYYCAREYQEQIGRAFDFWGQGTLVTVSS	DIQMTQSPSSLSASVGDRVTITCRASQRINTFLNWYQLKPGKAPKLLIYAASHLQSGVPSRFSATGFGTDFTLSISSLQPEDLATYYCQPTFTPSYTFGQGTKVEIK	26631631	IGHV4-31*03	IGHJ4*02	IGHD1/OR15-1a*01,IGHD1/OR15-1b*01	IGKV1-39*01,IGKV1D-39*01	IGKJ2*01	Group 1	HA:Unk
045-09-1G05	H1/MI15, H1/SI06, H7/SH13	3	N/A	H1/MI15, H1/SI06, H7/SH13	QVQLQESGPGLVKPSQTLSLTCAVSGDSISSGIYFWSWIRQPPGQGLEWIGRVFKTGTTDYNTSLKSRVTISVDTSKNQFSLKVSSATAADTALYYCARETPADRPYCGSGSCSFDSWGQGILVTVSS	DIQMTQSPSSLSASVGDRVTITCRASQNINNNLNWYQQKSGKAPKFLIYAASHLQDGVPSRFSGGGSGTDFTLTIASLQPEDFATYYCQQSFTTLGSTFGQGTKVEIK	26631631	IGHV4-61*02	IGHJ4*02	IGHD2-15*01	IGKV1-39*01,IGKV1D-39*01	IGKJ2*02	Group 1	HA:Unk
037-10-5E04	H1/MI15, H3/SP16, H7/SH13	3	N/A	H1/MI15, H7/SH13	QVQLQESGPGLVKPSETLSLTCTVSGTSITTHYWSWIRQTPGKGLEWIGHISSDGTTNFNPSLKSRVTISMDTSKNQFSLNLSSVTAADTAVYYCARDFRERLGHRWEQAFDFWGQGSLVTVSS	DIQMTQSPSSLSASVGDRVTITCRASQSISSSLNWYRQEPGKAPKFLIYIASNLQSGVPSRFSGSGSGTDFTLTISSLQPEDFATYYCQQSYSTPWTFGQGTKVEIK	33298562	IGHV4-59*11	IGHJ4*02	IGHD1-26*01	IGKV1-39*01,IGKV1D-39*01	IGKJ1*01	Unknown	HA:Unk
01.z.01	H3/SP16, H5/QH05, H7/SH13	3	N/A	H5/QH05, H7/SH13	QVQLQESGPGLVKPSQTLSLTCTVSGGSITNDDSYWSWIRQTPGKGLEWIGYIFHSGNTYYNPSLKSRVTISVDTSKNQFSLEVTSVTAADTAVYYCARDTGVIKDEYFYYYGLDVWGQGTTVTVSS	EIVMTQSPATLSVSPGERATLSCRAGQSVNTNLAWFQQKPGQAPRLLIYGASTRATGIPARFSGSGSGTEFTLTISSLQSEDCAVYYCQQYNQWPLNTFGQGTKLEIK	27453470	IGHV4-30-4*01	IGHJ6*02	IGHD2-8*02	IGKV3-15*01	IGKJ2*01,IGKJ2*02	Group 1,2	HA:Unk
01.d.04	H1/MI15, H7/SH13	2	H1/MI15, H7/SH13	N/A	EVQLVESGGGVVQPGGSLRLSCAASGFTFSDYGIHWVRQAPAKGLEWVTFIRHDGNSEYFVDSVKGRFTVSRDNSKNTVYLQVNRLRPDDTAIYYCAKDAVWSGYYPTHSYFEYWGQGTLVPVSS	DIQMTQVPVSLSASVGDRVTITCRASQGISNYLNWYQQKPGKAPKLLIYAISNLFSGVPSRFSGSESGTDFTLTISSLQPEDFATYYCQQTYTTPQTFGQGTKVEIK	27453470	IGHV3-30*02,IGHV3-30-5*02	IGHJ4*02	IGHD3-3*01,IGHD3-3*02	IGKV1-39*01,IGKV1D-39*01	IGKJ1*01	Group 1,2	HA:Unk
042-10-2D01	H1/MI15, H7/SH13	2	N/A	H1/MI15, H7/SH13	QVQLQESGPRVVKPSETLSLTCSVSGESISSFYWSWIRQPAGKGLEWIGRIDSSGSTNYNPSLKSRVSMSLDTSKKQVSLKLTSVTAADTAVYYCVRDWWEVQYGNAFDMWGQGTMVTVSS	DIQMTQSPSSLSASVGDRVILTCRASQSIGTYLNWYQQKPGKAPKFLIYVASNLQSGVPSRFSGSGSGTDFTLTISSLQPEDFATYFCQQSHSIPWTFGQGTKVEIK	26631631	IGHV4-4*07	IGHJ3*02	IGHD1-26*01	IGKV1-39*01,IGKV1D-39*01	IGKJ1*01	Group 1	HA:Unk
100F4	H5/QH05	1	N/A	H5/QH05	QLQLQESGLGLVKPSETLSLTCTVSGDSVSSGSYYWSWLRQPPGKGLEWIGNMHGSGHTNYNPSLKSRVTITPDTSKNHFSLRLSSVTAADTAVYYCARALLTTVTTFEYWGQGTLVTVSS	QSVLTQPPSVSGAPGQRVTISCTGGSSNIGAGYSVHWYQQLPGTAPKLLIYGSNSRPSGVPDRFSGSKSGTSASLAITGLRPEDEADYYCQSYDSSLSGSQVFGAGTRVTVL	22238297	IGHV4-61*03	IGHJ4*02	IGHD4-17*01	IGLV1-40*01	IGLJ1*01	Group 1	HA:Head
56.e.01	H3/SP16, H5/QH05	2	N/A	H5/QH05	QVQLVQSGAEVKKPGASVKVSCKVSGHTLTELSIHWVRQAPGNVLEWMGGFDPEDGESIYAQMFQGRVIMTGDSSTDTAYMELSSLTSEDTAVYYCATGSYCSATYCSFDYWGQGTLVTVSS	DIVMTQSPLSLPVTPGEPASISCRSSQSLLHSNGYNYFDWYLQKPGQSPQLLIYLGSNRASGVPDRFSGSGSGTDFTLKISRVEAEDVGVYYCMQALQTPFTFGQGTRLEIK	27453470	IGHV1-24*01	IGHJ4*02	IGHD2-15*01,IGHD2-2*01,IGHD2-2*02	IGKV2-28*01,IGKV2D-28*01	IGKJ5*01	Group 1,2	HA:Unk
C7-3-C02	H1/MI15, H5/QH05	2	N/A	H1/MI15, H5/QH05	QVQLQESGPGLVKPSETLSLTCNVSGDSVSSGNYYWSWIRQPPGKALEWIGYIYNRGRTKYNSALKSRVTISEDTANNQFSLRLTSVTAADTAIYYCARDNVVSLGRFGEFALYIDYWGRGTLVTVS	DIQMTQSPSSLSASVGDRVTITCRASQSINTYLNWYQQKPGAAPKLLIYGASTLQSGVPSRFSGGGSGTDFTLTISSLQPDDFATYHCQQSYGIPLTFGQGTRLEIK	30795982	IGHV4-61*01	IGHJ4*02	IGHD3-10*01	IGKV1-39*01,IGKV1D-39*01	IGKJ5*01	Flu B	HA:Unk
3C11	H5/QH05	1	N/A	H5/QH05	QVQLVQSGAEVKETGESLNISCKVSGNNFPSYYISWVRQMPGNGLEWMGRIDPSDSDTNYRPSFQGHVTISADKSTSTAYLQWRSLKASDTAMYYCARRATYYYGSGSYFDAFDIWGQGTMVTVSS	EIVMTQSPLTLPVTPGAPASISCRSSQSLLHSDGYNYLDWYLQKPGQSPQLLIYLGSHRASGVPDRFSGSGSGTDFTLKISRVEAEDVGVYYCMQALQTPDFGQGTRLEIK	22238297	IGHV5-10-1*01	IGHJ3*02	IGHD3-10*01	IGKV2-28*01,IGKV2D-28*01	IGKJ5*01	Group 1	HA:Head
240-14-IgA-2F02	H3 stem, H3/SP16	2	N/A	N/A	EVQLLESGGGLVQPGGSLRLSCAASGFTFSTYAMSWVRQAPGKGLEWVSTISGSGGSTYDAESVKGRFTISRDNSKNTLYLQMNSLRAEDTAVYYCAKEGGDFWSGYYANWFDPWGQGTLVTVSS	QSALTQPRSVSGSPGQSVTISCTGTRSDVGGYNYVSWYQQHPGKAPKVIIYDVKKRPSGVPDRFSGSKSGNTASLTISGLQAEDEADYYCSAFAGSHTLFGGGTKVTVL	33298562	IGHV3-23*01,IGHV3-23D*01	IGHJ5*02	IGHD3-3*01	IGLV2-11*01	IGLJ3*02	Unknown	HA:Unk
042-100809-2F04	H3 stem, H3/SP16	2	N/A	N/A	EVQLLESGGGLVQPGGSLRLSCAASGFTFSAYSMSWVRQARGKGLEWVSGIGGSGVSIHYADSVKGRFTISRDNSKNTVYLQMNSLRAEDTAVYYCAKSRAWDLKGWFDPWGQGTLVTVSS	DIVMTQSPDSLAVSLGERATINCKSSQTVLLNSNNKNSLVWYQQKPGQPPKLLIYWASTRESGVPDRFSGSGSGTDFTLTISSLQVEDVAVYYCQQYYSAPLTFGGGTKVEIK	30795982	IGHV3-23*01,IGHV3-23D*01	IGHJ5*02	IGHD1-26*01	IGKV4-1*01	IGKJ4*01	H3	HA:Stem
31.a.55	H1 stem, H1/MI15, H1/SI06, H3 stem, H3/SP16	5	H1/MI15, H1/SI06	N/A	EVQLLESGGGLVKPGGSLRLSCEASEFTFSSHAMSWVRQAPGKGLEWVSAISGNGGSTYYADSVKGRFTISRDNSKNTLYLQMNSLRAEDTALYYCTKDRSPPVFDLMPGYYSSFYYMDVWGKGTTVTVSS	EIVMTQSPATLSVSPGERATLSCRASQSVRGNLAWYQQKPGQAPRLLIYGASTRATDIPARFSGSGSGTEFTLTISSLQSEDFAVYYCQQYNHWLRTFGQGTKLEIK	27453470	IGHV3-23*01,IGHV3-23D*01	IGHJ6*03	IGHD2-2*01,IGHD2-2*03,IGHD2/OR15-2a*01	IGKV3-15*01	IGKJ2*01,IGKJ2*02	Group 1,2	HA:Stem
01.ad.01	H3 stem, H3/SP16	2	N/A	N/A	EVQLAESGGGLVQPGGSLRLSCAASGFSFHSYAMNWVRQAPGKGLEWVSGTGGSGLSTYYADSVKGRFTISRDNSKNTLYLQMNRLRAEDTAVYYCAKSPSWDKNFYDSGSYYFYFDYWGQGNLVTVSS	EIVLTQSPVSLSLSPGERAALSCRASQSLSSRFLAWYQQKPGQAPRLLIHGASSRATGIPDRFSGSGSGTDFTLTISRLEPEDFAVYYCQQYGSAPLTFGGGTKVEMK	27453470	IGHV3-23*04	IGHJ4*02	IGHD3-10*01	IGKV3-20*01	IGKJ4*01	Group 1,2	HA:Unk
56.j.01	H3 stem, H3/SP16	2	N/A	N/A	QVQLVQSGAEMKKPGASVKVSCKASGYTFTNYYIHWMRQAPAQGLEWMGIINPSDDSTTYAQRFQGRVTMTSDTSTSTVYMELSSLRSEDTAVYYCAKLGYWTDDYWGQGTLVTVSS	DIQMTQSPSSLSASVGDRVTITCRASQGIGNYLAWYQQKPGKVPKLLIFAASTLQSGVPSRFSGSGSGTDFTLTISSLQPEDVATYYCQIFNSALGPLTFGGGTKVEI	27453470	IGHV1-46*01	IGHJ4*02	IGHD1-1*01,IGHD1-20*01	IGKV1-27*01	IGKJ4*01	Group 1,2	HA:Unk
01.h.02	H3 stem, H3/SP16	2	N/A	N/A	EVQLLESGGGLVKRGGSLRLSCAASGFTFSAYGMSWVRQVPGGGLEWVSGVGGSGFGTDYADSVKGRFTISRDNSKNILYLQMNTLRAEDTAVYYCAKGVNWQPPYWYDYWGQGTLVTVSS	DIVMTQDPVTLPVSLGERATIKCKSSQSVLSSSNNKNQLAWYQQRPGQPPKLLIYWASTRQSGVPERFSGSGSGTDFTLTVDVLLPEDVAVYYCQQYVSTPYTFGQGTKLEIK	27453470	IGHV3-23*01,IGHV3-23D*01	IGHJ4*02	IGHD2-8*02	IGKV4-1*01	IGKJ2*01	Group 1,2	HA:Unk
AG2-B01	H3/SP16	1	N/A	N/A	VQLVESGGGLIQPGGSLRLSCAVSGFGVSSKYMSWVRQTPGKRLEWVSIIYAGGNTYYGGSLRGRFTISRDTVKNIVFLDMKSLRGEDTAVYYCARGLSNVYPNTFDLWGQGTLVTVSS	DIVMTQSPFSLPVTPGEPAFISCRSSQSLLHTDGYNYVDWYLQRPGQSPQLLIYLASYRASGVPDRFSGSGSGTDFTLRISRVEADDVGIYYCMQPLQAPTFGQGTRLEIK	30795982	IGHV3-53*01	IGHJ4*02	IGHD5/OR15-5a*01,IGHD5/OR15-5b*01	IGKV2-28*01,IGKV2D-28*01	IGKJ5*01	Flu B	HA:Unk
01.q.01	H3/SP16	1	N/A	N/A	QVQLQESSPGLVKPSQTLSLKCTVSGGSVSGGRYSWNWLRQPAGKGLEWIGHIYTTGTINYNPSLRSRVTISVDTSKNQFSLKLSSMTAADTAVYFCARAHLPDVGHYYGLDVWGQGTTVTVSS	DIQLTQSPSSLSASVGDRVTITCRASQGISSYLAWYQQKPGKAPKLLIYAASTLQSGVPSRFSGSGSGTYFTLTISSLQPEDFATYYCQQLNRDLTFGGGSKVEIK	27453470	IGHV4-61*02,IGHV4-61*09	IGHJ6*02	IGHD2-2*01,IGHD2-2*02,IGHD2-2*03	IGKV1-9*01	IGKJ4*01	Group 1,2	HA:Unk
C1-F02	H1/SI06, H3/SP16	2	H1/SI06	N/A	VQLQESGPGLVKPSETLSLTCTVSGGSIYSTIHYWGWIRQPPGKGLEWIGSIYYDANTYYNPSLKSRVTMSIDTSKNQFSLRVYSVTAADTAVYYCAKINSGYEYYYGMDVWGQGTTVTVSS	EIVMTQSPGTLSVSPGERATLSCRASQSVRGNVAWYQQKSGQAPRLLIYNTSTRATGIPARFSGSGSGTEFTLTISSLQSEDLAVYYCQQYNNWLYTFGQGTKVEIK	30795982	IGHV4-39*07	IGHJ6*02	IGHD5-12*01	IGKV3-15*01	IGKJ2*01	Flu B	HA:Unk
D1-H1-17-H3-14	H3/SP16	1	N/A	N/A	QVQLQESGPGLVKPSESLSLTCSVSGGSVSSNLHYWSWIRQLPGKGLEWIGYISYTGSTKYNPSLNGRVTLSIDASKNQFSLELSSVTAADTAVYYCARDFFEKLIADDLNAFDIWGQGTMVTVSG	DIRVTQSPSSLSASVGDRVTITCRASQSISRSLNWYQQRPGKAPKFLIYAASNLQSGVPSRFSGGGSGTDFTLTISSLQPEDFATYYCQETYSRTFGQGTKADIK	34060327, 27820605	IGHV4-61*01,IGHV4-61*08	IGHJ3*02	IGHD3-3*01,IGHD3-3*02	IGKV1-39*01,IGKV1D-39*01	IGKJ1*01	Group 1,2	HA:Head
051-09-5D01	H1/MI15	1	N/A	H1/MI15	QVQLVESGGGVVQPGRSLRLSCAASGFAFSNYAMHWVRQAPGKGLESVAVVLYDGNSEYYADSVKGRFTISRDTSKNLVYLQMNSLRPEDTAVYYCVKDSEYADYDPVYWGQGTLVTVSS	DIQMTQSPSTLSASVGDRVTITCRASHSVSTWLAWYQQKPGKAPKPLIYKASNLESGVPSRFSGSGSGTEFTLTISSLQPDDFATYYCKQYNRYLWTFGQGTKVEIK	26631631	IGHV3-30*18,IGHV3-30-5*01	IGHJ4*02	IGHD4-17*01,IGHD4-23*01	IGKV1-5*03	IGKJ1*01	Group 1	HA:Unk
008-10-5E02	H1/MI15	1	N/A	H1/MI15	EVQLVESGGGLVRPGGSLRLSCAASEINVRNVWMSWVRQAPGKGPEWVGRIKREKDGGTIDYAAPVKGRFTISRDASKNMLFLLMESLQTEDTAVYYCTTDFLESLLLGSGPPRETGHFDTWGQGTLVTVSS	DIQMTQSPSSLSASVGDRVTITCRASQSISTYLNWYQRKPGKAPKFLIYAASNLQSGVPSRFSGSGSGTDFTLTISNLQPEDFATYYCQQSYSTPSWTFGQGTKVEIK	26631631	IGHV3-15*01	IGHJ5*02	IGHD3-3*01,IGHD3-3*02	IGKV1-39*01,IGKV1D-39*01	IGKJ1*01	Group 1	HA:Unk
029-09-3A02	H1/MI15	1	N/A	H1/MI15	VQLVQSGAEVKKPGASVKVSCKASGYIFTGYYMEWVRQAPGQGLEWMGWINPNTGVTKYAQKFQGRVTMTRDTSLSTAYMELINLRSDDTAIYYCAKDRAWLVYDDGSDVWGQGTMVTVSS	SYELTQPPSVSVSPGQTAIITCSGDILGDTYACWYQQKPGQSPVLVIYHDFKRPSGIPERFSGSNSGKTATLTITGTQAMDEADYFCQTWDGGALFGGGTKLTVL	26631631	IGHV1-2*02,IGHV1-2*04	IGHJ3*01	IGHD6-19*01	IGLV3-1*01	IGLJ3*02	Group 1	HA:Head
SFV020-5C05	H1/MI15	1	N/A	H1/MI15	VQLVESGGGVVQPGRSLRLSCAASGFSFSNYGIHWVRQVPGKGLEWVAVISHAGAYKYYADSVRGRFTISRDNSKNILYLQMNSLRVEDTAVYYCATLGGDIVVVSAERSGYYYGLDVWGQGTTVTVSS	DIQMTQSPSTLSASVGDRVTITCRASQSISNRLVWYQQKPGTAPKLLIYQASTLEGEVPSRFSGSGSGTEFTLTITSLQPDDLATYFCQQYNTNSRTFGQGTKVEIK	26631631	IGHV3-30*03,IGHV3-30*18,IGHV3-30-5*01	IGHJ6*02	IGHD2-2*01,IGHD2-2*02,IGHD2-2*03	IGKV1-5*03	IGKJ1*01	Group 1	HA:Head
150055-023-2E04	H1/MI15	1	N/A	H1/MI15	QVQLQESGPRLVKPSETLSLTCAVSGYSISNYYWGWIRQPPGKGLEWIGSLNHRGNTFYSPSLKSRVTISVDTSKNHFSLKVNSVTAADTAVYYCARGNYYDVDLKLFYFDYWGQGTLVTVSS	DIQMTQSPSSLSASVGDRVTITCRASQNIKTYLNWYQQKPGKAPNLLIYGASSLESGVPSRFSGSGSGTEFTLTISSLQPEDFATYYCQQSYKMFTFGGGTKVEIK	31434733	IGHV4-38-2*01	IGHJ4*02	IGHD3-22*01	IGKV1-39*01,IGKV1D-39*01	IGKJ4*01	H1	HA:Head
014-10-3A02	H1/MI15	1	N/A	H1/MI15	VQLVQSGAEVKKPGASVKVSCKASGYTFTGYYIQWVRQAPGQGLEWMGWINPNSGGTNYAQSFQGRVTMTRDTSVNTAYMELNRLKSDDTAIYYCARDDYPDYEVYWGQGTLVTVSS	EIVLTQSPATLSLSPGERATLSCRASQSVSSYLDWYQQKPGQAPRLLIYDASTRATGIPSKFSGGGSGTDFTLTISSLEPEDFAVYYCQQRGNWLWTFGQGTKVEIK	26631631	IGHV1-2*02	IGHJ4*02	IGHD4-17*01,IGHD4-23*01	IGKV3-11*01	IGKJ1*01	Group 1	HA:Head
150055-029-2B03	H1/MI15	1	N/A	H1/MI15	QVQLQESGPGLVKPSQTLSLTCTVSGASVGSGTYYWTWIRQRPGTGLEWIGYIYDSGTTYYNPSLRSRLIISSDTSTNHFSLNLKSVTAADTAVYYCARVGHGDYVGYLDYWGQGILVTVSS	SYELTQPLSVSVALGQTARITCGGSNIGSKNVHWYQQKPGQAPILAIYRDNNRPSGIPERFSGSNSGNTATLIISRAQAGDEADYYCQVWDTSIAVVFGGGTKLTVL	31434733	IGHV4-31*03	IGHJ4*02	IGHD4-17*01	IGLV3-9*01	IGLJ2*01,IGLJ3*01	H1	HA:Head
009-10-1G06	H1/MI15, H1/SI06, H3 stem	3	N/A	H1/MI15, H1/SI06	EVQLVETGGGLIQPGGSLRLSCTASKFTVSINYMSWVRQTPGKGLEWVSIIYDDGSTFYADSVRGRFTISRDNSKNTIYLQMNSLRADDTAVYYCARDPGMRGYFDHWGQGTLVTVSS	QSVLTQPPSVSGAPGQRVAISCTGSSSNIGAGYDVHWYQQLPGTAPKLLIYDNNSRPSGVPDRFSGSKSGTSASLAITGLQAEDEADYYCQSYDSGVSGYVFGTGTKVTVL	26631631	IGHV3-53*02	IGHJ4*02	IGHD1-14*01,IGHD1-20*01,IGHD1-26*01	IGLV1-40*01	IGLJ1*01	Group 1	HA:Unk
220-14-IgG-1A03	H1/MI15, H1/SI06	2	N/A	H1/MI15, H1/SI06	EVQLVESGGGLVQPGGSLRLSCAASGFTFSNYWMNWVRQGPGKGLVWVARINSDGSRTIYADSVKGRFTISRDNPKNTLYLEMNSLRAEDTAVYFCAREPYFPLYFDYWGQGALVTVSS	DIVMTQSPLSLPVTPGEPASISCRSSQSLLHRNEDNYLNWYLQKPGQSPQILIYFGSNRASGVPDRFSGSGSGTDFTLKISRVEAEDVGVYYCMQALQTPFTFGQGTKVEIK	33298562	IGHV3-74*01	IGHJ4*02	IGHD3-10*01,IGHD3-10*02,IGHD3-16*01	IGKV2-28*01,IGKV2D-28*01	IGKJ2*01,IGKJ2*02	Unknown	HA:Unk
236-14-IgG-1F03	H1/MI15	1	N/A	H1/MI15	QVQLVESGGGVVQPGRSLRLSCAAFGFTFSSFPMHWVRQAPGKGLEWVAVISYDGSNKYYADSVKGRFTISRDNSKNTLYVQMNSLRAEDTAVYYCSRDQGGDYGDYGGGFDYWGQGTLVTVSS	QSVLTQPPSASGTPGQRVTISCSGSSSNIASNTVNWYQQVPGTAPKLLIYSNDVRPSGVPDRFSGSKSGTSASLAISGLQSEDEADHYCAVWDDSLNAYVFGTGTKVTVL	33298562	IGHV3-30-3*01	IGHJ4*02	IGHD4-17*01	IGLV1-44*01	IGLJ1*01	Unknown	HA:Unk
236-14-IgG-1A06	H1/MI15	1	N/A	H1/MI15	QVQLQESGPGLVKPSETLSLTCTVSGGSISSSSHYCTWIRQPPGKGLEWIGGIYYTGNAYYNPSLKSRVTISVDASKNQFSLKLRSVTAADTAVFYCVGSQAIDAFDFWGQGTMVTVSS	QSALTQPPSASGSPGQSVTISCTGTSSDVGYYNYVSWYQQHPGKAPKLMIYEVSNRPSGVPDRFSGSKSGNSASLTVSGLQAEDEADYYCSSYGGSNNVIFGGGTKLTVL	33298562	IGHV4-39*01	IGHJ3*01,IGHJ3*02	IGHD3-10*01	IGLV2-8*01	IGLJ2*01,IGLJ3*01	Unknown	HA:Unk
014-10-1B04	H1/MI15	1	N/A	H1/MI15	QLQESGPGLVKPSETLSLTCTVSGGSISGTSYYRVWIRQPPGKGLEWIGSIYYSGSTHYSPSLKSRVTITEDTSKNQFSLKMISVTAADAAVYYCATGPNFEAFDLWGQGTMVTVSS	QSALTQPRSVSGSPGQSVTISCTGTSSDVGGYNYVSWYQQHPGKAPKLMIYDVSNRPSGVPDRFSGSKSGNTASLTISGLQAEDEADYYCCSYVGSNTFYVIFGGGTKLTVL	26631631	IGHV4-39*01	IGHJ3*01,IGHJ3*02	IGHD5-24*01	IGLV2-11*01	IGLJ2*01,IGLJ3*01	Group 1	HA:Head
009-10-2F01	H1/MI15, H1/SI06, H3 stem	3	N/A	H1/MI15, H1/SI06	QVQLVESGGGLVKPGGSLRLSCAASGFSFSDQYMSWIRQAPGKGLEWISYISSSGRNIYYADSVKGRFTNSRDNAKKSLYLQMNSLRDEDTAVYYCARVEYAEESNFDGSGSSMDVWGQGTTVTVSS	DIVMTQSPRSLTVTPGEPASISCRSSQSLLHSNGYNYLDWYLQKPGQSPQLLIYLGSNRASGVPDRFSGSGSGTDFTLKISRVEAEDVGVYYCMQALQTSWTFGQGTKVEIK	26631631	IGHV3-11*01	IGHJ6*02	IGHD3-22*01	IGKV2-28*01,IGKV2D-28*01	IGKJ1*01	Group 1	HA:Unk
013-10-3F02	H1/MI15	1	N/A	H1/MI15	QVQLVESGGGVAQPGRSLRLSCAASGFTFSTYGMHWVRQAPGKGLEWVAVISYDGSKRYYAEILKDRFTISRDNSKNTVYLQMNSLRTEDTAVYFCAKEGRPLIVSGTHFFQFYYGMDVWGQGTTVTVSS	DIQMTQSPSSLSASVGDRVTISCRASQSIGTYLNWYQQKPGKAPNLLIYGTSTLKSGVPSRFSGSGSGTDFTLTIGSLQPEDFATYFCQQSFSPPLTFGRGTRLEIK	26631631	IGHV3-30*18,IGHV3-30-5*01	IGHJ6*02	IGHD3-10*01,IGHD3-10*02	IGKV1-39*01,IGKV1D-39*01	IGKJ5*01	Group 1	HA:Unk
028-10134-4D06	H1/MI15, H1/SI06	2	H1/MI15, H1/SI06	N/A	VQLVESGGGVVQPGTSLRLSCVASEFTFSSSGMHWVRQAPGKGLEWVAIISYDGRKKYYVDSVEGRFTISRDNSKNTLYLQMNSLRVEDTAIYYCAKASTVTKRYNWFDPWGQGTLVTVSS	DIQMTQSPSSLSASVGDRVTITCRASESISSYLNWYQQRPGKAPKLLIYAASSLQTGVPSRFSGSGSGTDYTLTISSLQPEDFATYFCQQSYSTPLTFGPGTKVDIK	30795982	IGHV3-30*18,IGHV3-30-5*01	IGHJ5*02	IGHD4-17*01	IGKV1-39*01,IGKV1D-39*01	IGKJ3*01	Flu B	HA:Unk
FISW-k.01	H1/MI15, H1/SI06	2	N/A	H1/MI15, H1/SI06	QVTLRESGPALVKPTQTLTLTCTFSGFSLSTSGMCVSWIRQPPGKALEWLALIDWDDGTFYSTSLKTRLTISKDTSKSQVVLTMTNMGPVDTGTYYCARKLYGDYSDWFDYWGQGILVTVSS	SYELTQPLSVSVALGQTARITCGGNNIGSKNVHWYQQKPGQAPVLVIYRDSNRPSGIPERFSGSNSGNTATLTVSRAQAGDEADYYCQLSDSSIVVFGGGTKLTVL	32877670	IGHV2-70*01,IGHV2-70*17	IGHJ5*01,IGHJ5*02	IGHD4-17*01	IGLV3-9*01	IGLJ2*01,IGLJ3*01	Group 1	HA:Head
029-09-2A06	H1/MI15, H3 stem	2	N/A	H1/MI15	EVQLVESGGGLVKPGGSLRLSCSASGFTFSSYTMHWVRQAPGKGLEWLSSISSSSAYIYYADSVKGRFTVSRDNAKKSLYLQMDSLRAEDTAIYFCARDGTSLTVAGPLDYWGQGTLVTVSS	DIQMTQSPSSLSASVGDRVTITCRASQGIRDDLAWYQQKPGKAPKRLIYAASSLQSAFPARFSGSGSGTEFTLTISGLQPEDFATYYCLQYNSYPRTFGQGTKVEIK	26631631	IGHV3-21*01,IGHV3-21*06	IGHJ4*02,IGHJ4*03	IGHD6-19*01	IGKV1-17*01	IGKJ1*01	Group 1	HA:Unk
045-09-1A01	H1/MI15	1	N/A	H1/MI15	QVQLQESGPGLVKPSQTLSLTCTVSGGSIRSGIHYWSWIRQFPGKGLEWIGLIHYSENTHHNPSLKSRVAMSVDTSKNQFSLTLSSVTAADTAVYYCARAAKESLCIGGSCDSNYEHYGLDVWGQGTTVTVSS	DIQMTQSPSSLSASIGDRVTITCRASQSIRNYLNWYQQKPGKAPKLVIYAVSNLQSGVPSRFSGSGSGTDFTLTISSLQPEDLATYYCQQSYSTLPYTFGQGTKVEIK	26631631	IGHV4-31*03	IGHJ6*02	IGHD2-15*01	IGKV1-39*01,IGKV1D-39*01	IGKJ2*01	Group 1	HA:Unk
AG11-3C06	H1/MI15	1	H1/MI15	N/A	VQLVESGGVVVQPGGSLNLSCAASGFTFDDYAMHWVRQGPGKGLEWVSLISWDGGSRYYADSVKGRFTISRDNSKNSLYLEMNSLRTEDTALYYCAKDLGSSWYQLGEKAFDSWGQGTLVTVSS	IVMTQSPSSLSASVGDRVTITCQASHDISHYLNWYQQKPGRAPKLLIYDASNLATGVPSRFSGSGSGTDFTFTISTLQPEDIATYFCQHYDHLPQITFGPGTKVEIK	30795982	IGHV3-43D*04	IGHJ4*02	IGHD6-13*01	IGKV1-33*01,IGKV1D-33*01	IGKJ3*01	Flu B	HA:Unk
2-12C	H1/MI15	1	N/A	H1/MI15	EVQLVQSGAEVKKPGESLKISCKGSGNGFTTYWIGWVRQVPGKGLEWMGIIYPDDSDTRYSPSFQGQVSISADKSISTAFLQWSSLKASDTAMYFCARLGDVETAMVGQDAFHIWGQGTMVTVSS	EIVLTQSPGTLSLSPGDRATLSCRASQSVSSSFLAWYQQKPGQAPRLLMYGASRRATGIPDRFSGSGSGTDFTLTISRLEPEDFAVYYCQQYDSSPFTFGGGTKVEIK	26011643	IGHV5-51*01	IGHJ3*02	IGHD5-18*01,IGHD5-5*01	IGKV3-20*01	IGKJ4*01	H1	HA:Unk
C2-3-G03	H1/SI06	1	N/A	H1/SI06	VQLVESGGRLVQPGGSLRLSCAASGFIFSNYWMHWVRQAPGKGLVWVSRINSDGSSIVYADSVKGRFTVSRDNAKNTLYLQMNSLRAEDTAVYYCAREPYHPPQFDYWGQGTLVTVSS	DIQMTQSPSSLSASVGDRVTITCRASQGIDTYLNWYRQQPGRPPKLLIYSAANLPSGVPSRFSGSGSGADFTLTISGLQPEDFATFYCQQSYRSPPTFGGGTKVEIK	30795982	IGHV3-74*01	IGHJ4*02		IGKV1-39*01,IGKV1D-39*01	IGKJ4*01	H1	HA:Unk
034-100809-1F04	H1/SI06	1	N/A	H1/SI06	VQLLESGGGLVQPGGSLRLSCAASGLTFSNYAMSWVRQAPGKGLEWVSVIYSSGSGTWYADSVKGRFTISRDNSKNTLYLQMISLRAEDTAVYYCAKDRIAGSWVDAFDMWGQGTMVTVSS	DIQMTQSPSSLSASVGDRVTVTCQASQDFSNSLNWYQQKPGKAPKLLIYGASNLETGVPSRFSGSGSGTHYTFTINSLQPEDIATYYCQQFKAFGQGTKVEIK	30795982	IGHV3-23*03	IGHJ3*02	IGHD1-26*01	IGKV1-33*01,IGKV1D-33*01	IGKJ2*01,IGKJ2*02	Flu B	HA:Unk
AG11-3F04	H1/SI06	1	N/A	H1/SI06	VQLVQSGAEVKKPGESLKISCKGSGYSFTSFWIAWVRQMPGKGLEWMGIIYPGDSETRYSPSFQGQVTISADKSISTAYLQWTSLKAADTAIYYCARPQCTAGGCYSGYYALEVWGHGTTVTVSS	DIQMTQSPSSLSVSVGDSITITCRPSDFISNNLNWYQQKPGKAPKLLIYDASSLQGGVPSRFSGSGSGTDFTLTISSLQPEDFATYYCQQSYSSPLTFGGGTKVEIK	30795982	IGHV5-51*01	IGHJ6*02	IGHD2-15*01	IGKV1-39*01,IGKV1D-39*01	IGKJ4*01	H1	HA:Unk
041-102909-3G02	H1/SI06	1	N/A	H1/SI06	VQLVESGGGVVQPGGSLRLSCAASSFTFRNYAMFWVRQAPGKGLEWLALIRNDGSEQNYAEVVKGRFTISRDNSKKTLYLQMNSLRPEDTAVYYCARNHLYAAYNSYYYGMDDWGQGTTVTVSS	DIQMTQSPSSLSTSVGDRVTITCQASQGIRNFLNWYQQKPGKAPKLLIYDASILETGIPSRFSGSGSGTDFTFTINSLQPEDIAIYYCQQYVNFPLTFGGGTKVEIK	30795982	IGHV3-30*02,IGHV3-30-5*02	IGHJ6*02	IGHD3-10*01,IGHD3-10*02	IGKV1-33*01,IGKV1D-33*01	IGKJ4*01	H1	HA:Unk
C6-2-C01	H1/SI06	1	N/A	H1/SI06	VQLVESGGGLVKPGASLRLSCVGSGFIFSNAWMNWVRQAPGKGLEWVGRMKIYTDGGTTDYAAPVKGRFTISRDDSKNTLYLQMSSLKTEDTAMYYCVTDFSGRRPYWGQGTLVTVSS	DIQMTQSPSTLSASVGDRVTITCRASQRISNWLAWYQQKPGKAPKLLIYEASTLESGVPSRFSGSGSGTEFTLTINSLQPDDFATYYCQLYNDYSGFTFGPGTKVDIK	30795982	IGHV3-15*01	IGHJ4*02	IGHD3-10*01,IGHD3-10*02	IGKV1-5*03	IGKJ3*01	H1	HA:Unk
C1-2-C06	H1/SI06	1	N/A	H1/SI06	VQLLESGGGLVQPGGSLRLSCVASGFSFSKYGMSWVRQVPGKGLEGVASVSVGGGYSHYSDYVAGRFVISKEVSSNTLHLQMSRLRAEDTAVYYCVKNRGWQLGPDAFDSWGQGTMVTVSS	AIQLTQSPSSLSASLGDRVVITCRASQGVNRDLAWYQQKPGEVPSLLMSSVSLMKSGVPSRFSGSGSGTDFTLTINGLQSEDFAIYYCQQFNSYPITFGQGTRLEIK	30795982	IGHV3-23*01,IGHV3-23D*01	IGHJ3*02	IGHD4-23*01	IGKV1-13*02,IGKV1D-13*02	IGKJ5*01	H1	HA:Unk
AG6-3E02	H1/SI06	1	N/A	H1/SI06	QLQESGPRLVRPSETLSLTCTVSGGSISSSTYYWGWIRQPPGKGLEWIGSVFYSGTTYKIPSLNSRVTISIDTSKKEFSLTLTSVTAADTAVYYCARHTYNRGSWFDHPWNYFYGMDIWGQGTTVTVSS	DIQMTQSPSSLSASVGDRVTITCRASHNINNYLNWYQQKPGKPPKLLIYAASSLRSGVPSRFSGSGSETDFTLTISTLEPEDFVTYYCQQSFSTPFTFGQGTKVEIK	30795982	IGHV4-39*01	IGHJ6*02	IGHD6-13*01	IGKV1-39*01,IGKV1D-39*01	IGKJ2*01,IGKJ2*02	H1	HA:Unk
C6-2-2C06	H1/SI06	1	N/A	H1/SI06	VQLLESGGGLVQPGGSLRLSCAASGFTFSFSAMSWIRQTPAKGLEWVAAISGNGGATFYTDSVKGRFTISRDNSKSTVHLQMHSLRAEDTAVYYCAKKSPNDYDHYWGQGALVTVSS	DIQMTQSPSTLSSSVGDSVTITCRASQSISTYLAWYQQKPGKAPKVLIYQASILESGVPSRFSGSGSGTEFTLTISSLQPDDFATYYCQQYNSYSGTFGQGTKVEIK	30795982	IGHV3-23*01,IGHV3-23D*01	IGHJ4*02	IGHD3-16*01,IGHD3-16*02,IGHD3/OR15-3a*01	IGKV1-5*03	IGKJ1*01	H1	HA:Unk
051-09-5B06	H1/SI06	1	N/A	H1/SI06	EVQLVESGGGLVKPGGSLRLSCAASGFPISIGWTTWVRQAPGKGLEWVGLMKSDNGGGATLYAAPMKGRFSISRDDSKNTVYLQMDRLETEDTGIYYCSSTADRDYYDTAGFLDFWGPGTLVTVSS	DIVMTQSPLSLTVTPGESASISCRSSQNVQHSNGYNYLHWYLQKPGQSPRLLIYLGSNRASGVPDRFSGSGSGTDFTLKISRVEADDVGVYYCMQALQTRTFGGGTKVEIK	26631631	IGHV3-15*01,IGHV3-15*05	IGHJ4*02	IGHD3-22*01	IGKV2-28*01,IGKV2D-28*01	IGKJ4*01	Group 1	HA:Head
051-10-2B05	H1/SI06, H3 stem	2	N/A	H1/SI06	EVQLVESGGGLVKPGGSLRVSCAASGFIFGTFGMNWVRQAPGKGLEWVSSISSASASIEYADAVKGRFTISRDNAEKSLYLQMNSLRADDTAVYYCARDGGVPRRYSLDVWGQGTTVTVSS	QSALTQPASVSGSPGQSITISCTGTSSDVGAYNLVSWYQQHPGKAPKLMIFDVTNRPSGVSNRFSGSKSGDTASLTISGLQAEDEADYFCSSYTNTRTLLFGGGTKLTVL	26631631	IGHV3-21*01,IGHV3-21*06	IGHJ6*02	IGHD5-12*01,IGHD5/OR15-5a*01,IGHD5/OR15-5b*01	IGLV2-14*03	IGLJ2*01,IGLJ3*01,IGLJ3*02	Group 1	HA:Unk
034-100809-1F06	H1/SI06	1	N/A	H1/SI06	VQLLESGGGLVQPGGSLRLSCAASGLTFSSYAMSWVRQAPGKGLEWVSVIYSDGSGTWYADSVKGRFTISRDNSKNTLFLQMSSLRAEDTAVYYCAKDRFRGSWIDVFDIWGQGTMVTVSS	DIQMTQSPSSLSASVGDRVTITCQASQDMSNSLNWYHQKPGKAPKLLIYGASHLEAGVPSRFSGSGSGTDFTFTISSLQPEDIGTYYCQRFKAFGQGTKVEIK	30795982	IGHV3-23*03	IGHJ3*02	IGHD1-26*01	IGKV1-33*01,IGKV1D-33*01	IGKJ1*01	Flu B	HA:Unk
051-10-2A05	H1/SI06	1	H1/SI06	N/A	EVQLVESGGGLVQPGGSLRLSCAASGFIFSSYWMSWVRQAPGKGLEWVANINQGGSEKQYVDSVKGRFTISRDNAKKSLFLQMNRLRAEDTAVYYCVRVGAYGDTYHDYYGMDVWGQGTTVTVSS	SYELTQAPSVSVAPGQTARITCGGNNIGSKSVQWYQQKPGQAPVMVVFDGSDRPSGIPERFSGANSGNTATLTISRVEAGDEADYHCQVWDSSSERHVVFGGGTKLTVL	26631631	IGHV3-7*01	IGHJ6*02	IGHD4-17*01	IGLV3-21*02	IGLJ2*01,IGLJ3*01	Group 1	HA:Head
AG11-2F01	H1 stem, H1/SI06	2	H1/SI06	N/A	VQLQESGPGLVKPSETLSLTCAVSGNSISSEYYWAWIRQPPGMPPEWVGTIYHTGNTYYNPSLKSRTTISMDTSKNQFSLRLRSVTAADSAVYYCARAGVTIFGLTLPNYFHHWGQGTLVTVSS	DIQMTQSPSTLSASVGDRVTITCRASQSISNWMAWYQQKPGKAPKLLIYKASTLESGVPSRFSGGGSGPEFTLTISSLQPDDSATYYCQQYNSYMYTFGQGTKVEIK	30795982	IGHV4-38-2*01	IGHJ4*02	IGHD3-3*01	IGKV1-5*03	IGKJ2*01	H1	HA:Stem
56.b.16	H3 stem	1	N/A	N/A	EVQLVESGGGLVQPGGSLRLSCSASGFNVSDYAMHWVRQAPGKGLEYVSLISSNGFSTFYTDSVKGRFIISRDNSKNTLYLQMSSLRHDDTAVYYCVRAESHDFWSGYYWGHGTLVTVSS	DVVMTPGSVSLPVTLGQPASISCRSSQSLVYSDGNTYLSWFQQRPGQSPRRLIYKVSNRDSGVPDRFSGSGSGTDFTLKIRGMEAEDVGVYYCLQTTHWPPTFGQGTKVEIK	27453470	IGHV3-64D*08	IGHJ4*01,IGHJ4*02,IGHJ5*01	IGHD3-3*01	IGKV2-30*01	IGKJ1*01	Group 1,2	HA:Unk
AG2-G02	H3 stem	1	N/A	N/A	VQLVQSGAEMKKPGASVKVSCKASGYTFSAYYIHWVRQAPGQGLEWMGRINTDSGGTNFAQQFEGRVTMTRDTSISTAYMELSSLRSDDTAVYYCARGYDFWLGSYRAGGWFDPWGQGTLVTVSS	EIVLTQSPGTLSLSPGERATLSCRASQSVSSSYLAWYQQKPGQAPRLLIYGASSRATGIPDRFRGSGSGTDFTLTISRLEPEDFAVYYCQQYGSSPQGFTFGPGTKVDIK	30795982	IGHV1-2*06	IGHJ5*02	IGHD3-3*01	IGKV3-20*01	IGKJ3*01	H3	HA:Unk
16.ND.92	H1 stem	1	N/A	N/A	EVQLVESGGGLVQPGGSLRLSCEASGFTLSSYWMHWVRQDPGKGLVWVAVINSDGSSTDYADFVKGRFTISRDNAKNTVYLQMNSLRAEDTAVYYCARAPQGTVFGVVIIGADGFDIWGQGTMVTVSS	DIQMTHIPVSLSASVGDRVTITCRASQSISSWLAWYQQKPGKAPKLLIYKASTLESGVPSRFSGSGSGTDFTLTINSLQPDDFATYYCQHYNTYSRAWTFGQGTKVEVK	27453470	IGHV3-74*01	IGHJ3*02	IGHD3-3*01	IGKV1-5*03	IGKJ1*01	Group 1,2	HA:Unk
